# Cross-sectional analysis of the microbiota of human gut and their direct environment (exposome) in a household cohort in northern Vietnam

**DOI:** 10.1101/2021.02.23.432416

**Authors:** Vu Thi Ngoc Bich, Ho Bich Hai, Gianluca Galazzo, Vu Tien Viet Dung, Melissa Oomen, Trang Nghiem Nguyen Minh, Tran Huy Hoang, H. Rogier van Doorn, Heiman FL Wertheim, John Penders

## Abstract

Comprehensive insight into the human gut microbiota and the interaction with their environment in communities with a high background of antibiotic use and antibiotic resistance genes is currently largely lacking. In a cohort (Vietnam), individuals within the same household, also individuals within their geographical cluster share more bacterial taxa than individuals from different households or geographical clusters. The microbial diversity among individuals who used antibiotics in the past four months was significantly lower than those who did not. Fecal microbiota of humans was more diverse than non-human samples, shared a small part of its amplicon sequence variants (ASVs) with feces from animals (7.4%), water (2.2%) and food (3.1%). Sharing of ASVs between humans and companion animals was not associated with household. There is a correlation between an Enterobacteriaceae ASV and the presence of blactx-m-2 in feces from humans and animals, hinting towards an exchange of antimicrobial resistant strains between reservoirs.
