## Supplementary material for "Cross-sectional analysis of the microbiota of human gut and their direct environment (exposome) in a household cohort in northern Vietnam": Supplenemtal Table

### Sheet: Supplementary Table S1
Study population characteristics (1.a) Age distribution occupation and antibiotic use, (1.b) direct environmental characteristics of households.
1.a				1.b
Variables	No. (%)			Variables	No. (%)
	Resident (n=359)	Enrolled (n=265)			Number of household (n=80)
Age group (years) (Mean+SD)	32.1 ± 19.2	32.4 ± 19.6		Main water
0 to 6	29 (8.1)	24 (9)		Rain water	75 (93.7)
7 to 18	84 (23.4)	69 (26)		Drain well water	74 (92.5)
19 to 55	192 (53.5)	133 (50.1)		Cleaned water	5 (6.25)
> 56	54 (15)	39 (14.7)		River water	16 (20)
Male sex	170 (47.4)	117 (44.7)		Domestic animal
Occupation				Chicken	56 (70)
Farmer	154 (43)	115 (43)		Dog	63 (78.7)
Health care staff	6 (2)	2 (1)		Pig	9 (11.2)
Worker	36 (10)	23 (8.6)		Other (cow, duck, goose, bird, etc)	62 (77.5)
Others (teacher, engineer, accountant, etc)	47 (13)	28 (11)		Origin of fertilizer used for vegetable culture
Antibiotic use				Human	1 (1.3)
Yes	97 (27)	93 (35.1)		Animal	13 (16.3)
Beta lactam (amoxicillin, cefepime, cefexime, cephalexin, penicillin)	88 (91)	84 (91)		Chemical	27 (33.8)

### Sheet: Supplementary Table S2
	Cluster 1	Cluster 2
Number of households (HH)	23	21
Participant (n)	49	58
Age (Mean, (SD))	30.1 ± 19.1	28.9 ± 19.5
0 to 6 years (n)	7	10
7 to 54 years (n)	37	42
>55 years (n)	5	6
female (n/N)	28/49	34/58
Antibiotic use in previous 4 months (n/N)	20/49	24/58

### Sheet: Supplementary Table S3
Statistcal comparision of shared ASVs between age groups and between geographical cluster
	Shared ASVs of between samples from cluster 1	Shared ASVs between samples from cluster 2	p-value in Wilcoxon signed rank test
between samples (Median, [IQR])	25.1% [18.9 - 30.4]	27.2% [20.3 - 32.8]	4.149e-08
< 6 years (Median, [IQR])	20.2% [16.9 - 28.2]	17.0% [9.3 - 23.1]	0.05059
>6 years	25.7% [19.5 - 31.1]	29.0% [23.4 - 33.9]	2.2e-16
< 6 years vs > 6 years			0.06684
	Shared ASVs Between samples from cluster 1 and from Cluster 2	Shared ASVs of between samples from cluster 1	p-value in Wilcoxon signed rank test
between samples (Median, [IQR])	26.0% [19.5 - 31.3]	25.1% [18.9 - 30.4]	0.0106
< 6 years (Median, [IQR])	21.3% [14.7 - 26.7]	20.2% [16.9 - 28.2]	0.5816
>6 years	27.2% [21.2 - 32.1]	25.7% [19.5 - 31.1]	0.0003412
< 6 years vs > 6 years			0.535
	Shared ASVs Between samples from cluster 1 and from Cluster 2 (Median [IQR])	Shared ASVs between samples from cluster 2 (Median [IQR])	p-value in Wilcoxon signed rank test
between samples (Median, [IQR])	26.0% [19.5 - 31.3]	27.2% [20.3 - 32.8]	6.827e-05
< 6 years (Median, [IQR])	21.3% [14.7 - 26.7]	17.0% [9.3 - 23.1]	0.06133
>6 years	27.2% [21.2 - 32.1]	29.0% [23.4 - 33.9]	2.784e-11
< 6 years vs > 6 years			0.1311
	Shared ASVs between samples of individuals from Same HH (Median [IQR])	Shared ASVs between samples of individuals from different HH (Median [IQR])
between human samples	27.9% [21.3 - 34.1]	26.2% [19.5 - 31.6]	0.008049
between samples from individuals >6	30.0% [23.5 - 34.7]	27.4% [21.4 - 32.4]	0.003997
between samples from individuals <6	20.5% [17.8 -23.5]	19.4% [14 -26.6]	0.8822
Wilcoxon test (in relation to HHs) between the samples catagozied by Cluster
	Shared ASVs of samples from individuals in the same HH , (Median [IQR])	Shared ASVs of samples from individuals in different HH (Median [IQR])	p-value in Wilcoxon signed rank test
same HH vs different HHs between Cluster 1	26.3% [20.9 - 33.0]	25% [18.9 - 30.3]	0.07536
same HH vs different HHs between Cluster 2	28.9% [23.2 - 35.0]	27.1% [20.3 - 32.7]	0.05637
Wilcoxon test (in relation to HHs) between the samples from individuals >6 years in group of Cluster
	shared in the same HH , (Median [IQR])	shared in different HH (Median [IQR])	p-value in Wilcoxon signed rank test
same HH vs different HHs between Cluster 1	29.0% [21.6 - 33.1]	25.6% [19.4 - 30.9]	0.09732
same HH vs different HHs between Cluster 2	31.8% [26.8 - 35.9]	28.9% [23.2 - 33.8]	0.02117
Shared ASVs of samples from individuals between Clusters
	Kruskal-Wallis chi-squared = 113480, df = 20, p-value < 2.2e-16
Comparison	P.unadj	P.adj
1 Clus1-Clus1 - Clus1-Clus2	0.0112701	0.0338104
2 Clus1-Clus1 - Clus2-Clus2	3.41911e-08	1.02573e-07
3 Clus1-Clus2 - Clus2-Clus2	7.33371e-05	0.000220011
Shared ASVs of samples from individuals catagozied by Age between Clusters
Samples from individuals >6 years	Kruskal-Wallis chi-squared = 80.23, df = 2, p-value < 2.2e-16
Comparison	P.unadj	P.adj
1 Clus1-Clus1 - Clus1-Clus2	0.000408896	0.000408896
2 Clus1-Clus1 - Clus2-Clus2	6.87106e-18	2.06132e-17
3 Clus1-Clus2 - Clus2-Clus2	3.64349e-11	7.28698e-11
Samples from individuals <6 years	Kruskal-Wallis chi-squared = 5.061, df = 2, p-value = 0.07962
Comparison	P.unadj	P.adj
1 Clus1-Clus1 - Clus1-Clus2	0.556397	0.556397
2 Clus1-Clus1 - Clus2-Clus2	0.0544369	0.163311
3 Clus1-Clus2 - Clus2-Clus2	0.0581863	0.116373

### Sheet: Supplementary Table S4
Determination what features differ in abundance across the samples from humans of Age groups and geographical clusters.
Main Variable	taxa_id	W	detected_0.9	detected_0.8	detected_0.7	detected_0.6
Comparision between Age groups
AgeGroups_non_adjusted	D_0__Bacteria;D_1__Actinobacteria;D_2__Actinobacteria;D_3__Bifidobacteriales;D_4__Bifidobacteriaceae;D_5__Bifidobacterium	161	TRUE	TRUE	TRUE	TRUE
	D_0__Bacteria;D_1__Firmicutes;D_2__Clostridia;D_3__Clostridiales;D_4__Lachnospiraceae;D_5__Sellimonas	136	FALSE	FALSE	TRUE	TRUE
AgeGroups adjusted to ABu(Y/N)	D_0__Bacteria;D_1__Actinobacteria;D_2__Actinobacteria;D_3__Bifidobacteriales;D_4__Bifidobacteriaceae;D_5__Bifidobacterium	174	TRUE	TRUE	TRUE	TRUE
	D_0__Bacteria;D_1__Firmicutes;D_2__Clostridia;D_3__Clostridiales;D_4__Lachnospiraceae;D_5__Sellimonas	167	TRUE	TRUE	TRUE	TRUE
	D_0__Bacteria;D_1__Verrucomicrobia;D_2__Verrucomicrobiae;D_3__Verrucomicrobiales;D_4__Akkermansiaceae;D_5__Akkermansia	130	FALSE	FALSE	TRUE	TRUE
AgeGroup adjusted to geographical cluster2	D_0__Bacteria;D_1__Actinobacteria;D_2__Actinobacteria;D_3__Bifidobacteriales;D_4__Bifidobacteriaceae;D_5__Bifidobacterium	174	TRUE	TRUE	TRUE	TRUE
	D_0__Bacteria;D_1__Firmicutes;D_2__Clostridia;D_3__Clostridiales;D_4__Lachnospiraceae;D_5__Sellimonas	167	TRUE	TRUE	TRUE	TRUE
	D_0__Bacteria;D_1__Verrucomicrobia;D_2__Verrucomicrobiae;D_3__Verrucomicrobiales;D_4__Akkermansiaceae;D_5__Akkermansia	130	FALSE	FALSE	TRUE	TRUE
Comparision between samples from individuals who used antibiotic and who did not use
Antibiotic use_non_adjusted	D_0__Bacteria;D_1__Firmicutes;D_2__Clostridia;D_3__Clostridiales;D_4__Lachnospiraceae;D_5__Lachnospiraceae FCS020 group	122	FALSE	FALSE	FALSE	TRUE
	D_0__Bacteria;D_1__Firmicutes;D_2__Clostridia;D_3__Clostridiales;D_4__Lachnospiraceae;D_5__[Ruminococcus] gnavus group	115	FALSE	FALSE	FALSE	TRUE
Antibiotic Use adjusted to Age groups	D_0__Bacteria;D_1__Firmicutes;D_2__Clostridia;D_3__Clostridiales;D_4__Lachnospiraceae;D_5__Lachnospiraceae FCS020 group	134	FALSE	FALSE	TRUE	TRUE
	D_0__Bacteria;D_1__Firmicutes;D_2__Clostridia;D_3__Clostridiales;D_4__Ruminococcaceae;D_5__Ruminococcaceae UCG-002	121	FALSE	FALSE	FALSE	TRUE
Antibiotic use adjusted to geographical cluster	D_0__Bacteria;D_1__Firmicutes;D_2__Clostridia;D_3__Clostridiales;D_4__Lachnospiraceae;D_5__Lachnospiraceae FCS020 group	135	FALSE	FALSE	TRUE	TRUE
	D_0__Bacteria;D_1__Firmicutes;D_2__Clostridia;D_3__Clostridiales;D_4__Ruminococcaceae;D_5__Ruminococcaceae UCG-002	120	FALSE	FALSE	FALSE	TRUE
Comparison between samples from different geographical clusters
Cluster_non_adjusted	D_0__Bacteria;D_1__Actinobacteria;D_2__Coriobacteriia;D_3__Coriobacteriales;D_4__Coriobacteriales Incertae Sedis;D_5__uncultured	118	FALSE	FALSE	FALSE	TRUE
	D_0__Bacteria;D_1__Firmicutes;D_2__Clostridia;D_3__Clostridiales;D_4__Lachnospiraceae;D_5__Lachnospiraceae NK4A136 group	129	FALSE	FALSE	TRUE	TRUE
Geographical cluster adjusted to antibitoic use	D_0__Bacteria;D_1__Actinobacteria;D_2__Coriobacteriia;D_3__Coriobacteriales;D_4__Coriobacteriales Incertae Sedis;D_5__uncultured	119	FALSE	FALSE	FALSE	TRUE
	D_0__Bacteria;D_1__Firmicutes;D_2__Clostridia;D_3__Clostridiales;D_4__Lachnospiraceae;D_5__Lachnospiraceae NK4A136 group	132	FALSE	FALSE	TRUE	TRUE

### Sheet: Supplementary Table S5
Alpha and beta diversity analysis in feces from domestic animals
Chao 1		H	p-value - Kruskal-Wallis (pairwise)	q-value
Cluster 1 (n=21)	Cluster 2 (n=14	9.59637	0.00195	0.00195
Chicken (n=11)	Dog (n=24)	10.2273	0.001384	0.001384
Shannon index		H	p-value - Kruskal-Wallis (pairwise)	q-value
Cluster 1 (n=21)	Cluster 2 (n=14	11.5658	0.000672	0.000672
Chicken (n=11)	Dog (n=24)	0.556818	0.455545	0.455545
Faith-PD		H	p-value - Kruskal-Wallis (pairwise)	q-value
Cluster 1 (n=21)	Cluster 2 (n=14	7.25624	0.007066	0.007066
Chicken (n=11)	Dog (n=24)	2.55682	0.109819	0.109819
Bray-Curtis distance- PERMANOVA results		Sample size	Permutations	pseudo-F	p-value	q-value
Cluster 1 (n=21)	Cluster 2 (n=14)	35	999	1.10793	0.292	0.292
Chicken (n=11)	Dog (n=24)	35	999	0.884371	0.591	0.591
Aitchison distance- PERMANOVA results		Sample size	Permutations	pseudo-F	p-value	q-value
Cluster 1 (n=21)	Cluster 2 (n=14)	35	999	0.853392	0.674	0.674
Chicken (n=11)	Dog (n=24)	35	999	0.970827	0.443	0.443
unWeighted distance- UniFrac- PERMANOVA results		Sample size	Permutations	pseudo-F	p-value	q-value
Cluster 1 (n=21)	Cluster 2 (n=14)	35	999	2.3216	0.029	0.029
Chicken (n=11)	Dog (n=24)	35	999	1.01197	0.426	0.426

### Sheet: Supplemetary Table S6
Chao 1
Kruskal-Wallis (all groups)		H	23.3764
		p-value	8.39209e-06
Kruskal-Wallis (pairwise)			H	p-value	q-value
	Irrigation (n=9)	Rain (n=40)	14.6027	0.000133	0.000199
		Well (n=39)	18.424	1.8e-05	5.3e-05
	Rain (n=40)	Well (n=39)	5.86625	0.015434	0.015434
Shannon
Kruskal-Wallis (all groups)		H	25.7527
		p-value	2.55785e-06
Kruskal-Wallis (pairwise)			H	p-value	q-value
	Irrigation (n=9)	Rain (n=40)	12.8807	0.000332	0.000498
		Well (n=39)	20.2827	7e-06	2e-05
	Rain (n=40)	Well (n=39)	8.36779	0.003819	0.003819
Faith-PD
Kruskal-Wallis (all groups)		H	22.7996
		p-value	1.11976e-05
Kruskal-Wallis (pairwise)			H	p-value	q-value
	Irrigation (n=9)	Rain (n=40)	12.15	0.000491	0.000736
		Well (n=39)	17.3077	3.2e-05	9.5e-05
	Rain (n=40)	Well (n=39)	7.43115	0.00641	0.00641
Bray-Cutis distance- PERMANOVA results
test statistic	3.8262
p-value	0.001
number of permutations	999
Pairwise permanova results			Sample size	Permutations	pseudo-F	p-value	q-value
	Irrigation	Rain	49	999	3.702	0.001	0.001
		Well	48	999	3.55168	0.001	0.001
	Rain	Well	79	999	4.06493	0.001	0.001
Aitchison distance- PERMANOVA results
test statistic	6.42727
p-value	0.001
number of permutations	999
			Sample size	Permutations	pseudo-F	p-value	q-value
	Irrigation	Rain	49	999	6.60468	0.001	0.001
		Well	48	999	6.49632	0.001	0.001
	Rain	Well	79	999	6.25551	0.001	0.001
unWeighted-Unifrac-PERMANOVA results
test statistic	6.01717
p-value	0.001
number of permutations	999
			Sample size	Permutations	pseudo-F	p-value	q-value
	Irrigation	Rain	49	999	6.17877	0.001	0.001
		Well	48	999	6.02086	0.001	0.001
	Rain	Well	79	999	5.92913	0.001	0.001

### Sheet: Supplementary Table S7
Determination what features differ in abundance across the samples from water of different sources.
feature id	W	detected_0.9	detected_0.8	detected_0.7	detected_0.6
D_0__Bacteria;D_1__Proteobacteria;D_2__Gammaproteobacteria;D_3__Betaproteobacteriales;D_4__Burkholderiaceae;D_5__Noviherbaspirillum	324	TRUE	TRUE	TRUE	TRUE
D_0__Bacteria;D_1__Proteobacteria;D_2__Alphaproteobacteria;D_3__Acetobacterales;D_4__Acetobacteraceae;D_5__uncultured	318	TRUE	TRUE	TRUE	TRUE
D_0__Bacteria;D_1__Actinobacteria;D_2__Actinobacteria;D_3__PeM15;__;__	317	TRUE	TRUE	TRUE	TRUE
D_0__Bacteria;D_1__Proteobacteria;D_2__Alphaproteobacteria;D_3__Rhizobiales;D_4__Beijerinckiaceae;D_5__Methylocystis	317	TRUE	TRUE	TRUE	TRUE
D_0__Bacteria;D_1__Proteobacteria;D_2__Gammaproteobacteria;D_3__Betaproteobacteriales;D_4__Burkholderiaceae;D_5__Ramlibacter	316	TRUE	TRUE	TRUE	TRUE
D_0__Bacteria;D_1__Proteobacteria;D_2__Gammaproteobacteria;D_3__Betaproteobacteriales;D_4__Nitrosomonadaceae;D_5__Nitrosomonas	315	TRUE	TRUE	TRUE	TRUE
D_0__Bacteria;D_1__Actinobacteria;D_2__Thermoleophilia;D_3__Gaiellales;D_4__uncultured;__	310	TRUE	TRUE	TRUE	TRUE
D_0__Bacteria;D_1__Actinobacteria;D_2__Actinobacteria;D_3__Corynebacteriales;D_4__Mycobacteriaceae;D_5__Mycobacterium	309	TRUE	TRUE	TRUE	TRUE
D_0__Bacteria;D_1__Bacteroidetes;D_2__Bacteroidia;D_3__Chitinophagales;D_4__Saprospiraceae;D_5__uncultured	309	TRUE	TRUE	TRUE	TRUE
D_0__Bacteria;D_1__Proteobacteria;D_2__Gammaproteobacteria;D_3__Betaproteobacteriales;D_4__Methylophilaceae;D_5__Candidatus Methylopumilus	308	TRUE	TRUE	TRUE	TRUE
D_0__Bacteria;D_1__Bacteroidetes;D_2__Bacteroidia;D_3__Flavobacteriales;D_4__Cryomorphaceae;D_5__uncultured	307	TRUE	TRUE	TRUE	TRUE
D_0__Bacteria;D_1__Bacteroidetes;D_2__Bacteroidia;D_3__Chitinophagales;D_4__Saprospiraceae;D_5__Haliscomenobacter	306	TRUE	TRUE	TRUE	TRUE
D_0__Bacteria;D_1__Bacteroidetes;D_2__Ignavibacteria;D_3__OPB56;__;__	305	TRUE	TRUE	TRUE	TRUE
D_0__Bacteria;D_1__Planctomycetes;D_2__Planctomycetacia;D_3__Gemmatales;D_4__Gemmataceae;D_5__Gemmata	305	TRUE	TRUE	TRUE	TRUE
D_0__Bacteria;D_1__Planctomycetes;D_2__Phycisphaerae;D_3__Phycisphaerales;D_4__Phycisphaeraceae;D_5__CL500-3	304	TRUE	TRUE	TRUE	TRUE
D_0__Bacteria;D_1__Proteobacteria;D_2__Alphaproteobacteria;D_3__Rhizobiales;D_4__Rhizobiales Incertae Sedis;D_5__uncultured	304	TRUE	TRUE	TRUE	TRUE
D_0__Bacteria;D_1__Proteobacteria;D_2__Gammaproteobacteria;D_3__Betaproteobacteriales;D_4__Burkholderiaceae;D_5__Rubrivivax	303	TRUE	TRUE	TRUE	TRUE
D_0__Bacteria;D_1__Proteobacteria;D_2__Gammaproteobacteria;D_3__Methylococcales;D_4__Methylococcaceae;D_5__Methyloparacoccus	303	TRUE	TRUE	TRUE	TRUE
D_0__Bacteria;D_1__Actinobacteria;D_2__Thermoleophilia;D_3__Gaiellales;D_4__uncultured;D_5__metagenome	301	TRUE	TRUE	TRUE	TRUE
D_0__Bacteria;D_1__Bacteroidetes;D_2__Bacteroidia;D_3__Chitinophagales;D_4__Chitinophagaceae;D_5__Terrimonas	300	TRUE	TRUE	TRUE	TRUE
D_0__Bacteria;D_1__Proteobacteria;D_2__Alphaproteobacteria;D_3__uncultured;D_4__uncultured bacterium;D_5__uncultured bacterium	297	TRUE	TRUE	TRUE	TRUE
D_0__Bacteria;D_1__Proteobacteria;D_2__Gammaproteobacteria;D_3__Betaproteobacteriales;D_4__Burkholderiaceae;D_5__Limnohabitans	296	TRUE	TRUE	TRUE	TRUE
D_0__Bacteria;D_1__Proteobacteria;D_2__Gammaproteobacteria;D_3__Oceanospirillales;D_4__Pseudohongiellaceae;D_5__Pseudohongiella	296	TRUE	TRUE	TRUE	TRUE
D_0__Bacteria;D_1__Proteobacteria;D_2__Gammaproteobacteria;D_3__Betaproteobacteriales;D_4__Burkholderiaceae;D_5__Polaromonas	295	FALSE	TRUE	TRUE	TRUE
D_0__Bacteria;D_1__Proteobacteria;D_2__Alphaproteobacteria;D_3__Rhizobiales;D_4__Rhizobiales Incertae Sedis;D_5__Alsobacter	294	FALSE	TRUE	TRUE	TRUE
D_0__Bacteria;D_1__Acidobacteria;D_2__Acidobacteriia;D_3__Solibacterales;D_4__Solibacteraceae (Subgroup 3);D_5__Paludibaculum	293	FALSE	TRUE	TRUE	TRUE
D_0__Bacteria;D_1__Actinobacteria;D_2__Thermoleophilia;D_3__Solirubrobacterales;D_4__Solirubrobacteraceae;D_5__Conexibacter	293	FALSE	TRUE	TRUE	TRUE
D_0__Bacteria;D_1__Bacteroidetes;D_2__Bacteroidia;D_3__Sphingobacteriales;D_4__NS11-12 marine group;D_5__uncultured bacterium	292	FALSE	TRUE	TRUE	TRUE
D_0__Bacteria;D_1__Proteobacteria;D_2__Alphaproteobacteria;D_3__Caulobacterales;D_4__Caulobacteraceae;D_5__Phenylobacterium	292	FALSE	TRUE	TRUE	TRUE
D_0__Bacteria;D_1__Bacteroidetes;D_2__Bacteroidia;D_3__Chitinophagales;D_4__Chitinophagaceae;D_5__Dinghuibacter	291	FALSE	TRUE	TRUE	TRUE
D_0__Bacteria;D_1__Bacteroidetes;D_2__Bacteroidia;D_3__Chitinophagales;D_4__Chitinophagaceae;D_5__Sediminibacterium	291	FALSE	TRUE	TRUE	TRUE
D_0__Bacteria;D_1__Bacteroidetes;D_2__Bacteroidia;D_3__Flavobacteriales;D_4__Flavobacteriaceae;D_5__Flavobacterium	291	FALSE	TRUE	TRUE	TRUE
D_0__Bacteria;D_1__Bacteroidetes;D_2__Bacteroidia;D_3__Chitinophagales;D_4__Saprospiraceae;D_5__Candidatus Aquirestis	290	FALSE	TRUE	TRUE	TRUE
D_0__Bacteria;D_1__Planctomycetes;D_2__Planctomycetacia;D_3__Planctomycetales;D_4__uncultured;__	289	FALSE	TRUE	TRUE	TRUE
D_0__Bacteria;D_1__Chloroflexi;D_2__Chloroflexia;D_3__Chloroflexales;D_4__Roseiflexaceae;D_5__uncultured	288	FALSE	TRUE	TRUE	TRUE
D_0__Bacteria;D_1__Cyanobacteria;D_2__Melainabacteria;D_3__Obscuribacterales;D_4__uncultured bacterium;D_5__uncultured bacterium	286	FALSE	TRUE	TRUE	TRUE
D_0__Bacteria;D_1__Cyanobacteria;D_2__Oxyphotobacteria;D_3__Synechococcales;D_4__Cyanobiaceae;D_5__Cyanobium PCC-6307	284	FALSE	TRUE	TRUE	TRUE
D_0__Bacteria;D_1__Firmicutes;D_2__Clostridia;D_3__Clostridiales;D_4__Clostridiaceae 1;__	284	FALSE	TRUE	TRUE	TRUE
D_0__Bacteria;D_1__Proteobacteria;D_2__Gammaproteobacteria;D_3__Betaproteobacteriales;D_4__Rhodocyclaceae;D_5__C39	284	FALSE	TRUE	TRUE	TRUE
D_0__Bacteria;D_1__Proteobacteria;D_2__Gammaproteobacteria;D_3__JG36-TzT-191;D_4__uncultured bacterium;D_5__uncultured bacterium	284	FALSE	TRUE	TRUE	TRUE
D_0__Bacteria;D_1__Gemmatimonadetes;D_2__Gemmatimonadetes;D_3__Gemmatimonadales;D_4__Gemmatimonadaceae;D_5__uncultured	283	FALSE	TRUE	TRUE	TRUE
D_0__Bacteria;D_1__Planctomycetes;D_2__Planctomycetacia;D_3__Pirellulales;D_4__Pirellulaceae;D_5__Roseimaritima	283	FALSE	TRUE	TRUE	TRUE
D_0__Bacteria;D_1__Verrucomicrobia;D_2__Verrucomicrobiae;D_3__Chthoniobacterales;D_4__Chthoniobacteraceae;D_5__LD29	282	FALSE	TRUE	TRUE	TRUE
D_0__Bacteria;D_1__Proteobacteria;D_2__Gammaproteobacteria;D_3__Methylococcales;D_4__Methylomonaceae;D_5__Methylomonas	281	FALSE	TRUE	TRUE	TRUE
D_0__Bacteria;D_1__Proteobacteria;D_2__Alphaproteobacteria;D_3__Azospirillales;D_4__Azospirillaceae;D_5__uncultured	279	FALSE	TRUE	TRUE	TRUE
D_0__Bacteria;D_1__Firmicutes;D_2__Clostridia;D_3__Clostridiales;D_4__Peptostreptococcaceae;D_5__Paeniclostridium	278	FALSE	TRUE	TRUE	TRUE
D_0__Bacteria;D_1__Proteobacteria;D_2__Gammaproteobacteria;D_3__Betaproteobacteriales;D_4__Methylophilaceae;D_5__MM2	277	FALSE	TRUE	TRUE	TRUE
D_0__Bacteria;D_1__Proteobacteria;D_2__Alphaproteobacteria;D_3__Rhodospirillales;D_4__Rhodospirillaceae;D_5__uncultured	276	FALSE	TRUE	TRUE	TRUE
D_0__Bacteria;D_1__Proteobacteria;D_2__Alphaproteobacteria;D_3__Acetobacterales;D_4__Acetobacteraceae;D_5__Roseomonas	274	FALSE	TRUE	TRUE	TRUE
D_0__Bacteria;D_1__Proteobacteria;D_2__Deltaproteobacteria;D_3__Oligoflexales;D_4__Oligoflexaceae;D_5__uncultured	274	FALSE	TRUE	TRUE	TRUE
D_0__Bacteria;D_1__Proteobacteria;D_2__Gammaproteobacteria;D_3__Ga0077536;__;__	273	FALSE	TRUE	TRUE	TRUE
D_0__Bacteria;D_1__Bacteroidetes;D_2__Ignavibacteria;D_3__OPB56;D_4__uncultured bacterium;D_5__uncultured bacterium	272	FALSE	TRUE	TRUE	TRUE
D_0__Bacteria;D_1__Proteobacteria;D_2__Alphaproteobacteria;D_3__Rhizobiales;__;__	272	FALSE	TRUE	TRUE	TRUE
D_0__Bacteria;D_1__Proteobacteria;D_2__Gammaproteobacteria;D_3__B2M28;__;__	271	FALSE	TRUE	TRUE	TRUE
D_0__Bacteria;D_1__Actinobacteria;D_2__Thermoleophilia;D_3__Gaiellales;D_4__uncultured;Ambiguous_taxa	270	FALSE	TRUE	TRUE	TRUE
D_0__Bacteria;D_1__Firmicutes;D_2__Clostridia;D_3__Clostridiales;D_4__Peptostreptococcaceae;D_5__Romboutsia	270	FALSE	TRUE	TRUE	TRUE
D_0__Bacteria;D_1__Bacteroidetes;D_2__Bacteroidia;D_3__Chitinophagales;D_4__uncultured;D_5__uncultured Cytophagales bacterium	269	FALSE	TRUE	TRUE	TRUE
D_0__Bacteria;D_1__Proteobacteria;D_2__Deltaproteobacteria;D_3__Bradymonadales;D_4__uncultured bacterium;D_5__uncultured bacterium	268	FALSE	TRUE	TRUE	TRUE
D_0__Bacteria;D_1__Verrucomicrobia;D_2__Verrucomicrobiae;D_3__Opitutales;D_4__Opitutaceae;D_5__IMCC26134	268	FALSE	TRUE	TRUE	TRUE
D_0__Bacteria;D_1__Acidobacteria;D_2__Subgroup 6;__;__;__	266	FALSE	TRUE	TRUE	TRUE
D_0__Bacteria;D_1__Chloroflexi;D_2__Chloroflexia;D_3__Thermomicrobiales;D_4__JG30-KF-CM45;__	265	FALSE	TRUE	TRUE	TRUE
D_0__Bacteria;D_1__Acidobacteria;D_2__Blastocatellia (Subgroup 4);D_3__11-24;__;__	263	FALSE	TRUE	TRUE	TRUE
D_0__Bacteria;D_1__Proteobacteria;D_2__Alphaproteobacteria;D_3__Sphingomonadales;D_4__Sphingomonadaceae;D_5__uncultured	263	FALSE	TRUE	TRUE	TRUE
D_0__Bacteria;D_1__Proteobacteria;D_2__Gammaproteobacteria;D_3__Methylococcales;D_4__Methylomonaceae;D_5__Methylobacter	263	FALSE	TRUE	TRUE	TRUE
D_0__Bacteria;D_1__Actinobacteria;D_2__Actinobacteria;D_3__Micrococcales;D_4__Microbacteriaceae;D_5__uncultured	262	FALSE	FALSE	TRUE	TRUE
D_0__Bacteria;D_1__Actinobacteria;D_2__Actinobacteria;D_3__Propionibacteriales;D_4__Propionibacteriaceae;D_5__uncultured	261	FALSE	FALSE	TRUE	TRUE
D_0__Bacteria;D_1__Firmicutes;D_2__Clostridia;D_3__Clostridiales;D_4__Clostridiaceae 1;D_5__Clostridium sensu stricto 1	261	FALSE	FALSE	TRUE	TRUE
D_0__Bacteria;D_1__Verrucomicrobia;D_2__Verrucomicrobiae;D_3__Pedosphaerales;D_4__Pedosphaeraceae;__	261	FALSE	FALSE	TRUE	TRUE
D_0__Bacteria;D_1__Verrucomicrobia;D_2__Verrucomicrobiae;D_3__Verrucomicrobiales;D_4__Verrucomicrobiaceae;D_5__uncultured	261	FALSE	FALSE	TRUE	TRUE
D_0__Bacteria;D_1__Actinobacteria;D_2__Actinobacteria;D_3__Frankiales;D_4__Sporichthyaceae;Ambiguous_taxa	260	FALSE	FALSE	TRUE	TRUE
D_0__Bacteria;D_1__Bacteroidetes;D_2__Ignavibacteria;D_3__OPB56;D_4__uncultured sludge bacterium A12b;D_5__uncultured sludge bacterium A12b	260	FALSE	FALSE	TRUE	TRUE
D_0__Bacteria;D_1__Proteobacteria;D_2__Gammaproteobacteria;D_3__Betaproteobacteriales;D_4__Rhodocyclaceae;D_5__Sulfuritalea	260	FALSE	FALSE	TRUE	TRUE
D_0__Bacteria;D_1__Proteobacteria;D_2__Gammaproteobacteria;D_3__Betaproteobacteriales;D_4__TRA3-20;Ambiguous_taxa	260	FALSE	FALSE	TRUE	TRUE
D_0__Archaea;D_1__Thaumarchaeota;D_2__Nitrososphaeria;D_3__Nitrososphaerales;D_4__Nitrososphaeraceae;D_5__Candidatus Nitrocosmicus	258	FALSE	FALSE	TRUE	TRUE
D_0__Bacteria;D_1__Proteobacteria;D_2__Alphaproteobacteria;D_3__Elsterales;D_4__uncultured;__	257	FALSE	FALSE	TRUE	TRUE
D_0__Bacteria;D_1__Chloroflexi;D_2__Chloroflexia;D_3__Thermomicrobiales;D_4__JG30-KF-CM45;D_5__metagenome	256	FALSE	FALSE	TRUE	TRUE
D_0__Bacteria;D_1__Planctomycetes;D_2__Planctomycetacia;D_3__Isosphaerales;D_4__Isosphaeraceae;D_5__uncultured	256	FALSE	FALSE	TRUE	TRUE
D_0__Bacteria;D_1__Bacteroidetes;D_2__Bacteroidia;D_3__Sphingobacteriales;D_4__env.OPS 17;D_5__uncultured bacterium	254	FALSE	FALSE	TRUE	TRUE
D_0__Bacteria;D_1__Proteobacteria;D_2__Gammaproteobacteria;D_3__Betaproteobacteriales;D_4__Methylophilaceae;D_5__Methylotenera	254	FALSE	FALSE	TRUE	TRUE
D_0__Bacteria;D_1__Proteobacteria;D_2__Gammaproteobacteria;D_3__Betaproteobacteriales;D_4__Nitrosomonadaceae;D_5__MND1	254	FALSE	FALSE	TRUE	TRUE
D_0__Bacteria;D_1__Actinobacteria;D_2__Acidimicrobiia;D_3__Microtrichales;D_4__uncultured;__	250	FALSE	FALSE	TRUE	TRUE
D_0__Bacteria;D_1__Actinobacteria;D_2__Actinobacteria;D_3__Micrococcales;D_4__Microbacteriaceae;D_5__Aurantimicrobium	250	FALSE	FALSE	TRUE	TRUE
D_0__Bacteria;D_1__Bacteroidetes;D_2__Bacteroidia;D_3__Sphingobacteriales;D_4__NS11-12 marine group;__	250	FALSE	FALSE	TRUE	TRUE
D_0__Bacteria;D_1__Proteobacteria;D_2__Gammaproteobacteria;D_3__Cellvibrionales;D_4__Spongiibacteraceae;D_5__BD1-7 clade	250	FALSE	FALSE	TRUE	TRUE
D_0__Bacteria;D_1__Actinobacteria;D_2__Acidimicrobiia;D_3__Microtrichales;D_4__Microtrichaceae;D_5__IMCC26207	249	FALSE	FALSE	TRUE	TRUE
D_0__Bacteria;D_1__Actinobacteria;D_2__Thermoleophilia;D_3__Solirubrobacterales;D_4__67-14;D_5__uncultured bacterium	249	FALSE	FALSE	TRUE	TRUE
D_0__Bacteria;D_1__Proteobacteria;D_2__Gammaproteobacteria;D_3__Betaproteobacteriales;D_4__Burkholderiaceae;D_5__Rhodoferax	249	FALSE	FALSE	TRUE	TRUE
D_0__Bacteria;D_1__Actinobacteria;D_2__Thermoleophilia;D_3__Solirubrobacterales;D_4__67-14;__	247	FALSE	FALSE	TRUE	TRUE
D_0__Bacteria;D_1__Verrucomicrobia;D_2__Verrucomicrobiae;D_3__uncultured;D_4__metagenome;D_5__metagenome	247	FALSE	FALSE	TRUE	TRUE
D_0__Bacteria;D_1__Proteobacteria;D_2__Gammaproteobacteria;D_3__Ga0077536;D_4__metagenome;D_5__metagenome	246	FALSE	FALSE	TRUE	TRUE
D_0__Bacteria;D_1__Proteobacteria;__;__;__;__	246	FALSE	FALSE	TRUE	TRUE
D_0__Bacteria;D_1__Proteobacteria;D_2__Alphaproteobacteria;D_3__Rhizobiales;D_4__Hyphomicrobiaceae;D_5__Hyphomicrobium	245	FALSE	FALSE	TRUE	TRUE
D_0__Bacteria;D_1__Verrucomicrobia;D_2__Verrucomicrobiae;D_3__Chthoniobacterales;D_4__Terrimicrobiaceae;D_5__Terrimicrobium	245	FALSE	FALSE	TRUE	TRUE
D_0__Bacteria;D_1__Actinobacteria;D_2__Actinobacteria;__;__;__	244	FALSE	FALSE	TRUE	TRUE
D_0__Bacteria;D_1__Armatimonadetes;D_2__Armatimonadia;D_3__Armatimonadales;D_4__Armatimonadaceae;D_5__Armatimonas	244	FALSE	FALSE	TRUE	TRUE
D_0__Bacteria;D_1__Proteobacteria;D_2__Alphaproteobacteria;D_3__Sphingomonadales;D_4__Sphingomonadaceae;D_5__Sphingomonas	244	FALSE	FALSE	TRUE	TRUE
D_0__Bacteria;D_1__Proteobacteria;D_2__Gammaproteobacteria;D_3__Betaproteobacteriales;D_4__Burkholderiaceae;D_5__Polynucleobacter	244	FALSE	FALSE	TRUE	TRUE
D_0__Bacteria;D_1__Bacteroidetes;D_2__Bacteroidia;D_3__Cytophagales;D_4__Spirosomaceae;D_5__Runella	243	FALSE	FALSE	TRUE	TRUE
D_0__Bacteria;D_1__Planctomycetes;D_2__Planctomycetacia;D_3__Pirellulales;D_4__Pirellulaceae;D_5__Pirellula	243	FALSE	FALSE	TRUE	TRUE
D_0__Bacteria;D_1__Planctomycetes;D_2__Planctomycetacia;D_3__Planctomycetales;D_4__Rubinisphaeraceae;D_5__uncultured	242	FALSE	FALSE	TRUE	TRUE
D_0__Bacteria;D_1__Bacteroidetes;D_2__Bacteroidia;D_3__Sphingobacteriales;D_4__Sphingobacteriaceae;D_5__Solitalea	241	FALSE	FALSE	TRUE	TRUE
D_0__Bacteria;D_1__Proteobacteria;D_2__Deltaproteobacteria;D_3__Oligoflexales;D_4__Oligoflexaceae;D_5__Oligoflexus	241	FALSE	FALSE	TRUE	TRUE
D_0__Bacteria;D_1__Verrucomicrobia;D_2__Verrucomicrobiae;D_3__Chthoniobacterales;D_4__Chthoniobacteraceae;D_5__Chthoniobacter	240	FALSE	FALSE	TRUE	TRUE
D_0__Bacteria;D_1__Proteobacteria;D_2__Gammaproteobacteria;D_3__Methylococcales;D_4__Methylococcaceae;__	239	FALSE	FALSE	TRUE	TRUE
D_0__Bacteria;D_1__Verrucomicrobia;D_2__Verrucomicrobiae;D_3__Pedosphaerales;D_4__Pedosphaeraceae;D_5__bacterium SH3-11	237	FALSE	FALSE	TRUE	TRUE
D_0__Bacteria;D_1__Bacteroidetes;D_2__Bacteroidia;D_3__Sphingobacteriales;D_4__AKYH767;D_5__uncultured Sphingobacteriales bacterium	236	FALSE	FALSE	TRUE	TRUE
D_0__Bacteria;D_1__Bacteroidetes;D_2__Bacteroidia;D_3__Sphingobacteriales;D_4__env.OPS 17;__	236	FALSE	FALSE	TRUE	TRUE
D_0__Bacteria;D_1__Proteobacteria;D_2__Gammaproteobacteria;D_3__Betaproteobacteriales;D_4__Nitrosomonadaceae;D_5__oc32	236	FALSE	FALSE	TRUE	TRUE
D_0__Bacteria;D_1__Proteobacteria;D_2__Alphaproteobacteria;D_3__SAR11 clade;D_4__Clade III;D_5__uncultured bacterium	235	FALSE	FALSE	TRUE	TRUE
D_0__Bacteria;D_1__Proteobacteria;D_2__Gammaproteobacteria;D_3__Betaproteobacteriales;D_4__Methylophilaceae;D_5__Methylobacillus	235	FALSE	FALSE	TRUE	TRUE
D_0__Bacteria;D_1__Chloroflexi;D_2__Anaerolineae;D_3__RBG-13-54-9;D_4__metagenome;D_5__metagenome	234	FALSE	FALSE	TRUE	TRUE
D_0__Bacteria;D_1__Proteobacteria;D_2__Alphaproteobacteria;D_3__Reyranellales;D_4__Reyranellaceae;D_5__Reyranella	234	FALSE	FALSE	TRUE	TRUE
D_0__Bacteria;D_1__Planctomycetes;D_2__Planctomycetacia;D_3__Pirellulales;D_4__Pirellulaceae;D_5__Blastopirellula	233	FALSE	FALSE	TRUE	TRUE
D_0__Bacteria;D_1__Dependentiae;D_2__Babeliae;D_3__Babeliales;__;__	231	FALSE	FALSE	TRUE	TRUE
D_0__Bacteria;D_1__Proteobacteria;D_2__Alphaproteobacteria;D_3__Acetobacterales;D_4__Acetobacteraceae;__	231	FALSE	FALSE	TRUE	TRUE
D_0__Bacteria;D_1__Proteobacteria;D_2__Gammaproteobacteria;D_3__Pseudomonadales;D_4__Moraxellaceae;D_5__uncultured	231	FALSE	FALSE	TRUE	TRUE
